# Notch dimerization contributes to maintenance of intestinal homeostasis by a mechanism involving HDAC2

**DOI:** 10.1101/2024.04.26.591336

**Authors:** Quanhui Dai, Kristina Preusse, Danni Yu, Rhett A. Kovall, Konrad Thorner, Xinhua Lin, Raphael Kopan

**Affiliations:** State Key Laboratory of Genetic Engineering, School of Life Sciences, Greater Bay Area Institute of Precision Medicine (Guangzhou), Zhongshan Hospital, Fudan University, Shanghai 200438, China; Division of Developmental Biology, Department of Pediatrics, University of Cincinnati College of Medicine and Cincinnati Children’s Hospital Medical Center, Cincinnati, Ohio, USA; Department of Molecular Genetics, Biochemistry and Microbiology, University of Cincinnati College of Medicine, Cincinnati, Ohio, USA

## Abstract

A tri-protein complex containing NICD, RBPj and MAML1 binds DNA as monomer or, cooperatively, as dimers to regulate transcription. Mice expressing Notch <u>d</u>imerization-<u>d</u>eficient (DD) alleles of <u>N</u>otch1 and <u>N</u>otch2 (NDD) are sensitized to environmental insults but otherwise develop and age normally. Transcriptomic analysis of colonic spheroids uncovered no evidence of dimer-dependent target gene miss-regulation, confirmed impaired stem cell maintenance in-vitro, and discovered an elevated signature of epithelial innate immune response to symbionts, the likely underlying cause for heightened sensitivity in NDD mice. TurboID followed by quantitative nano-spray MS/MS mass-spectrometry analyses in a human colon carcinoma cell line expressing either NOTCH2^DD^ or NOTCH2 revealed an unbalanced interactome, with reduced interaction of NOTCH2^DD^ with the transcription machinery but relatively preserved interaction with the HDAC2 interactome suggesting modulation via cooperativity. To ask if HDAC2 activity contributes to Notch loss-of-function phenotypes, we used the HDAC2 inhibitor Valproic acid (VPA) and discovered it could prevent the intestinal consequences of gamma secretase inhibitor (DBZ or DAPT) treatment in mice and spheroids, suggesting synergy between HDAC activity and pro-differentiation program in intestinal stem cells.
