## Supplementary material for "Notch dimerization contributes to maintenance of intestinal homeostasis by a mechanism involving HDAC2": S3 Table Coverage

### Sheet: Sheet1
Notch2 Peptide	Start	End	In silico trypsin digest strating at:
Notch2 (Q04721)	1	2471	155 peptides
Recovered			19 (32%)
intracellular domain	~1700	2471	60 peptides
HGSLWLPEGFTLR	1706	1718	1705	WLP in RAM domain 1710-1723
RREPVGQDAVGLK	1726	1738	1718
REPVGQDAVGLK	1727	1738	1719
NLSVQVSEANLIGTGTSEHWVDDEGPQPK	1739	1767	1725
RPWTQQHLEAADIR	1787	1800	1726
PWTQQHLEAADIR	1788	1800	1727
TPSLALTPPQAEQEVDVLDVNVR	1802	1824	1738
ANKYR; Ankyrin repeat [Signal transduction mechanisms]	1827	2168	1767	RAM
TGEMALHLAAR	1876	1886	1768
MNDGTTPLILAAR	1941	1953	1770
LAVEGMVAELINCQADVNAVDDHGK	1954	1978	1786
SALHWAAAVNNVEATLLLLK	1979	1998	1800
DMQDNKEETPLFLAAR	2004	2019	1801
LLDEYNVTPSPPGTVLTSALSPVICGPNR	2061	2089	1824
STMPTSLPNLAK	2110	2121	1838
LHPVPVPADWMNR	2244	2256	1875
MEVNETQYNEMFGMVLAPAEGTHPGIAPQSRPPEGK	2257	2292	1886
EPLPPIVTFQLIPK	2301	2314	1889
			1894
			1895
			1911
			1931
			1933
			1940
			1953
			1978
			1998
			2003	ANK
			2009
			2019
			2027
			2036
			2044
			2047
			2051
			2053
			2060
			2089
			2095
			2101
			2102
			2104
			2109
			2121
			2124
			2127
			2130
			2131
			2132
			2133
			2138
			2243
			2256	PEST
			2292
			2298
			2312
			2347
			2382
			2400
			2453
